# The Aspartic Protease Ddi1 Contributes to DNA-Protein Crosslink Repair in Yeast

**DOI:** 10.1101/575860

**Authors:** Nataliia Serbyn, Audrey Noireterre, Ivona Bagdiul, Michael Plank, Agnès H Michel, Robbie Loewith, Benoît Kornmann, Françoise Stutz

**Author notes:** Correspondence (F.S.), (N.S.). Department of Biochemistry, University of Oxford, Oxford OX1 3QU, United Kingdom. These authors contributed equally (Michael Plank, Agnès H Michel).

## Abstract

Naturally occurring or drug-induced DNA-protein crosslinks (DPCs) interfere with key DNA transactions if not timely repaired. The unique family of DPC-specific proteases Wss1/SPRTN targets DPC protein moieties for degradation, including topoisomerase-1 trapped in covalent crosslinks (Top1ccs). Here we describe that the efficient DPC disassembly requires Ddi1, another conserved predicted protease in *Saccharomyces cerevisiae*. We found Ddi1 in a genetic screen of the *tdp1wss1* mutant defective in Top1cc processing. Ddi1 is recruited to a persistent Top1cc-like DPC lesion in an S-phase dependent manner to assist eviction of crosslinked protein from DNA. Loss of Ddi1 or its putative protease activity hypersensitize cells to DPC trapping agents independently from Wss1 and 26S proteasome, implying its broader role in DPC repair. Among potential Ddi1 targets we found the core component of RNAP II and show that its genotoxin-induced degradation is impaired in *ddi1.* Together, we propose that the Ddi1 protease contributes to DPC proteolysis.
