## Supplementary table 1. List of strains and plasmids for "The Aspartic Protease Ddi1 Contributes to DNA-Protein Crosslink Repair in Yeast"

### Sheet: strains
	FSY number	genetic background	genotype	used in figure(s) no	reference	generated by	comment
Basic strains
	FSY4976	W303	W303-1A {MATa; his3-11_15; leu2-3_112; ura3-1; trp1D2; ade2-1; can1-100}
	FSY4977	W303	W303-1B {MATalpha; his3-11_15; leu2-3_112; ura3-1; trp1D2; ade2-1; can1-100}
	FSY7311	BY4741	MATa; his3Δ1; leu2Δ0; lys2Δ0; met15Δ0; ura3Δ0
	FSY7312	BY4742	MATalpha; his3Δ1; leu2Δ0; lys2Δ0; met15Δ0; ura3Δ0
Figure 1 and Supplementary Figure 1
	FSY6229	W303	Tdp1-AID*-6HA::HPH; ura3-1::pADH1-Os.TIR1-URA3; MATa	1A	this work	cross	see oligonucleotides table for individual mutations
	FSY7279	BY4741	wss1D::HIS3; leu2D0::TIR1-LEU2; Tdp1-AID*-6HA::HPH; ade2D::KANMX6; MATa	1B, S1A	this work	transformation
	FSY7281	BY4741	wss1D::HIS3; leu2D0::TIR1-LEU2; Tdp1-AID*-6HA::HPH; ade2D::KANMX6; MATa	1B	this work	transformation	same as FSY7281, independend transformations
	FSY6229	W303	Tdp1-AID*-6HA::HPH; ura3-1::pADH1-Os.TIR1-URA3; MATa	1F-N2, S1B-N3, S3B-N1	this work	cross	see oligonucleotides table for individual mutations
	FSY8012	W303	ddi1D::TRP1; wss1D::HIS3; MATa	1F-N3, 3C-G, 4F, S4A, S5B-C	this work	cross	see oligonucleotides table for individual mutations
	generated freshly from diploid FSY7623	W303	ddi1D::TRP1; Tdp1-AID*-6HA::HPH; ura3-1::pADH1-Os.TIR1-URA3; MATa	1F-N4, S3B-N2	this work	cross	see oligonucleotides table for individual mutations
	FSY6263	W303	Tdp1-AID*-6HA::HPH; ura3-1::pADH1-Os.TIR1-URA3; wss1D::HIS3; MATa	1F-N5, 1G, 1H, S1C, S1B-N8, S3A-N5	this work	cross	see oligonucleotides table for individual mutations
	FSY7671	W303	ddi1D::TRP1; Tdp1-AID*-6HA::HPH; ura3-1::pADH1-Os.TIR1-URA3; wss1D::HIS3; MATa	1F-N6, S3A-N7	this work	cross	see oligonucleotides table for individual mutations
	FSY8327	W303	ddi1D::HA-Ddi1; wss1D::HIS3; Tdp1-AID*-6HA::HPH; ura3-1::pADH1-Os.TIR1-URA3; MATalpha	1G, S1C, 3A(lanes 5-6)	this work	cross	generated by cross; ddi1D::URA3 was replaced with HA-Ddi1 amplified from pFS4133
	FSY5856	W303	tdp1D::URA3; MATa	S1B-N2	this work	transformation	see oligonucleotides table for individual mutations
	FSY5859	W303	wss1D::HIS3; MATa	S1B-N4, 3C-G, S5B-C	this work	transformation
	FSY6011	W303	wss1D::HIS3; tdp1D::URA3; MATa	S1B-N5	this work	cross	generated by cross, quickly accumulates mutations
	FSY8453	W303	ura3-1::pADH1-Os.TIR1-URA3; wss1D::HIS3; MATa	S1B-N6	this work	cross	generated by cross
	FSY7086	W303	Tdp1-AID*-6HA::HPH; wss1D::HIS3; MATa	S1B-N7	this work	transformation	generated by cross
Figure 2 and Supplementary Figure 2
	G1-C12	BY4741	Ddi1-TAP::HIS3	to generate Ddi1-TAP	TAP yeast library	Weissman lab	the library is desribed in Ghaemmaghami et al., 2003
	FSY6696	W303	Cir0 GAL-flp(H305L)-3xHA-HIS3, G418-FRT LEU2 MATa	N/A	Nielsen et al, 2009	N/A	used to amplify pGAL10-flp-H305L-3HA-HIS3
	FSY6937	W303	Cir0 leu2delta1::LEU2 GAL-flp(H305L)::leu2delta1, URA3-FRT TetR-mRFP(iYGL119W) URA3-tetOx224(iYFR020W) WSS1-GFPS65T-HIS3MX6 MATa	used to generate "Flp-nick"	a gift from Lotte Bjergbaek	N/A	used to generate FSY7400
	FSY5782	W303	top1D::NAT MATa	N/A	a gift from Benjamin Albert	N/A	used to generate top1D::NAT
	Flp-nick (FSY7400)	W303	Cir0; leu2-3::pGAL-flp(H305L)-LEU2; TetR-mRFP(iYGL119W); tetOx224(iYFR020W)-URA3-FRT; Nup49-GFP	used to generate other strains, S2A-N1, S2A-N9	this work	cross using FSY6937	this background was used for all Flp experiments, except figure 2E
	Flp-HA-nick (FSY7561)	W303	Cir0; leu2-3_112::pGAL10-flp-H305L-3HA-HIS3; FRT-tetO-URA3; TetR-mRFP MATa	used to generate other strains	this work	transformation and cross	this background was used for flpH305L-HA ChIP no crosslink on figure 2E
	FSY7585	Flp-HA-nick	bar1D::KANMX6 top1D::NAT	2B-N1(top)	this work	cross
	FSY7568	Flp-HA-nick	bar1D::KANMX6 top1D::NAT; tdp1D::HPH; wss1::TRP1;	2B-N2(top), 2E-N3	this work	cross
	FSY7569	Flp-HA-nick	bar1D::KANMX6 top1D::NAT; tdp1D::HPH; wss1::TRP1; ddi1D::HIS3	2B-N3(top), 2B-N1(bottom), 2E-N4	this work	cross
	FSY7579	W303	bar1D::KANMX6 top1D::NAT; tdp1D::HPH; wss1::TRP1; ddi1D::HIS3 Cir0; leu2-3_112::pGAL10-flp-H305L-3HA-HIS3; MATa	2B-N2(bottom), 2E-N5	this work	cross
	FSY7564	Flp-HA-nick	bar1D::KANMX6	2E-N1	this work	cross
	FSY7567	Flp-HA-nick	bar1D::KANMX6 ddi1D::HIS3; wss1::TRP1	2E-N2	this work	cross
	FSY7532	Flp-nick	Ddi1-TAP::HIS3; bar1D::KANMX6	2F_N1	this work	transformation of Ddi1-TAP
	FSY7534	Flp-nick	Ddi1-TAP::HIS3; bar1D::KANMX6; top1D::NAT; tdp1D::HPH; wss1::TRP1	2F_N2	this work	transformation of Ddi1-TAP
	FSY7535	Flp-nick	bar1D::KANMX6; top1D::NAT; tdp1D::HPH; wss1::TRP1	2F_N3	this work	cross
	FSY7471	Flp-nick	ddi1D::HIS3	S2A-N2	this work	cross
	FSY7414	Flp-nick	top1D::NAT	S2A-N3	this work	cross
	FSY7581	Flp-nick	top1D::NAT; ddi1D::HIS3	S2A-N4	this work	cross
	FSY7410	Flp-nick	tdp1D::HPH	S2A-N5	this work	cross
	FSY7582	Flp-nick	tdp1D::HPH; ddi1D::HIS3	S2A-N6	this work	cross
	FSY7411	Flp-nick	wss1::TRP1	S2A-N7	this work	cross
	FSY7521	Flp-nick	wss1::TRP1; ddi1D::HIS3	S2A-N8	this work	cross
	FSY7424	Flp-nick	top1D::NAT; tdp1D::HPH	S2A-N10	this work	cross
	FSY7583	Flp-nick	top1D::NAT; tdp1D::HPH ddi1D::HIS3	S2A-N11	this work	cross
	FSY7434	Flp-nick	top1D::NAT; wss1::TRP1	S2A-N12	this work	cross
	FSY7584	Flp-nick	top1D::NAT; wss1::TRP1; ddi1D::HIS3	S2A-N13	this work	cross
	FSY7440	Flp-nick	top1D::NAT; tdp1D::HPH; wss1::TRP1	S2A-N14	this work	cross
	FSY7523	Flp-nick	top1D::NAT; tdp1D::HPH; wss1::TRP1; ddi1D::HIS3	S2A-N15	this work	cross
	FSY7477	Flp-nick	rad52::HIS3	S2A-N16	this work	cross
Figure 3 and Supplementary Figure 3
	FSY8323	W303	ddi1D::HA-Ddi1; MATalpha	3A, lane 1	this work	cross
	FSY8324	W303	ddi1D::HA-Ddi1; wss1D::HIS3; MATalpha	3A, lane 2	this work	cross
	FSY8325	W303	ddi1D::HA-Ddi1; Tdp1-AID*-6HA::HPH; ura3-1::pADH1-Os.TIR1-URA3; MATalpha	3A, lanes 3-4	this work	cross
	12geneD0HSR (FSY8374)	BY4741	MATa his3Δ1 leu2Δ0 met15Δ0 ura3Δ0 pdr3Δ0 pdr8Δ0 pdr1Δ0 yrr1Δ0 snq2Δ0 pdr5Δ0 pdr10Δ0 yor1Δ0 pdr15Δ0 pdr11Δ0 pdr12Δ0 aus1Δ0 RME1(ins308A)	to generate 12geneD0HSR-based strains, 3B, 4G(N1)	Chinen et al, 2011	N/A	originally referred as OTA017
	FSY8376	12geneD0HSR	ddi1D::URA3;	3B, 4G (N2)	this work	transformation
	FSY8379	12geneD0HSR	wss1D::HIS3;	3B, 4G (N3)	this work	transformation
	FSY8381	12geneD0HSR	ddi1D::URA3; wss1D::HIS3;	3B, 4G (N4)	this work	transformation
	FSY7337	W303	ddi1D::TRP1;MATa	3C-G, S4A, 5C-E, 5G, S5B-C	this work	transformation
	FSY8319	W303	top1D::NAT; Tdp1-AID*-6HA::HPH; ura3-1::pADH1-Os.TIR1-URA3; MATa	S3A-N3	this work	cross
	FSY8321	W303	top1D::NAT; ddi1D::TRP1; Tdp1-AID*-6HA::HPH; ura3-1::pADH1-Os.TIR1-URA3; MATa	S3A-N4	this work	cross
	FSY6855	W303	top1D::NAT; Tdp1-AID*-6HA::HPH; ura3-1::pADH1-Os.TIR1-URA3; wss1D::HIS3; MATa	S3A-N6	this work	cross
	FSY8322	W303	top1D::NAT; ddi1D::TRP1; Tdp1-AID*-6HA::HPH; ura3-1::pADH1-Os.TIR1-URA3; wss1D::HIS3; MATa	S3A-N8	this work	cross
	FSY8268	W303	ddi1D::HA-Ddi1; wss1D::HIS3; MATa	S3C, S3D	this work	cross
	FSY8269	W303	ddi1D::HA-ddi1-D220A; wss1D::HIS3; MATa	S3C, S3D	this work	cross
	FSY8271	W303	ddi1D::HA-ddi1-RVPdelta; wss1D::HIS3; MATa	S3C, S3D	this work	cross
	FSY8272	W303	ddi1D::HA-ddi1-HDDdelta; wss1D::HIS3; MATa	S3C, S3D	this work	cross
	FSY8273	W303	ddi1D::HA-ddi1-UBLdelta; wss1D::HIS3; MATa	S3C, S3D	this work	cross
	FSY8274	W303	ddi1D::HA-ddi1-UBAdelta; wss1D::HIS3; MATa	S3C, S3D	this work	cross
	FSY8275	W303	ddi1D::HA-ddi1-UBLdeltaUBAdelta; wss1D::HIS3; MATa	S3C, S3D	this work	cross
	FSY8276	W303	ddi1D::HA-ddi1-deltaPEST/Sso1 binding; wss1D::HIS3; MATa	S3C, S3D	this work	cross
Figure 4 and Supplementary Figure 4
	FSY7995	BY4741	lys1D::KANMX4; arg4D::KANMX4; MATa	used to generate FSY8173	Gruhler et al, 2005 (PMID 15665377)	Gift from O. Jensen	YAL6B (original paper)
	FSY8173	BY4741	wss1D::HIS3; ddi1D::HPH; lys1D::KANMX4; arg4D::KANMX4; MATa	4A-B, S4B, 5B	this work	transformation
	34-B02	BY4741	Pre2-TAP::HIS3; wss1D::KAN; ddi1D::HPH; MATa	to generate Pre2-TAP by cross with FSY8335	TAP yeast library	Weissman lab	the library is desribed in Ghaemmaghami et al., 2003
	36-H10	BY4741	Scl1-TAP::HIS3; wss1D::KAN; ddi1D::HPH; MATa	to generate Scl1-TAP by cross with FSY8335	TAP yeast library	Weissman lab	the library is desribed in Ghaemmaghami et al., 2003
	22-C11	BY4741	Rpn6-TAP::HIS3; wss1D::KAN; ddi1D::HPH; MATa	to generate Rpn6-TAP by cross with FSY8335	TAP yeast library	Weissman lab	the library is desribed in Ghaemmaghami et al., 2003
	FSY8373	BY4741	Pre2-TAP::HIS3; wss1D::KAN; ddi1D::HPH; MATalpha	4D, S4D	this work	cross
	FSY8388	BY4741	Scl1-TAP::HIS3; wss1D::KAN; ddi1D::HPH; MATa	4D	this work	cross
	FSY8386	BY4741	Rpn6-TAP::HIS3; wss1D::KAN; ddi1D::HPH; MATa	4D	this work	cross
	FSY8335	BY4742	wss1D::KAN; ddi1D::HPH; MATalpha	to cross	this work	transformation
	FSY8383	BY4741	ddi1D::HPH; MATa	4E	this work	cross
	FSY8384	BY4741	wss1D::KAN; MATa	4E	this work	cross
	FSY8385	BY4741	wss1D::KAN; ddi1D::HPH; MATa	4E	this work	cross
	FSY8338	BY4741	ubr1D::KAN; MATa	4E	yeast deletion collection	Euroscarf
	FSY8339	BY4741	ufd4D::KAN; MATa	4E	yeast deletion collection	Euroscarf
Figure 5 and Supplementary Figure 5
	FSY8259	W303	ddi1D::HA-Ddi1; MATa	5F	this work	cross
	FSY8261	W303	ddi1D::HA-ddi1-D220A; ; MATa	5F	this work	cross

### Sheet: plasmids
	pFS number	description	used in figure no	reference	info / details of construction
Plasmids used as a template for deletion, tag or gene insertion
	pFS4062	pADH-TIR1-URA3		Morawska et al, 2013
	pFS3995	pHyg-AID*-6HA		Morawska et al, 2013
	pFS4118	pRS305-pADH-TIR1-LEU2		this work	Gibson assembly of PCR products OFS4192/4207 on pFS4062 (pADH-TIR1-URA3) and SmaI-digested pRS305 (pFS4098)
	pFS2163	pFA6a-HISMX6		Stutz lab
	pFS2161	pFA6a-KANMX6		Stutz lab
	pFS2162	pFA6a-TRP1		Stutz lab
	pFS3275	pAG32-hphMX		Stutz lab
	pFS3036	pUG72-URA3		Stutz lab
	pFS4119	pFA6a-hphMX		Stutz lab
Plasmids used for transformation
	pFS4117	pBK257	1B	Michel et al, 2017	CEN/URA3, carries MiniDs in ADE2 and hyperactive Ac transposase under GAL1 promoter
	pFS4132	pAD54-LEU2 2u	1G, S1C, 2D, 3F, 3G, 4D-E, S4A, 5G	Gabriely et al, 2008	gift from Jeffrey Gerst
	pFS4133	pAD54-pADH-HA-DDI1	1G, S1C, 2D, 3F, 3G, 4D-F, S4A, 5B, 5G	Gabriely et al, 2008	gift from Jeffrey Gerst
	pFS4137	pAD54-pADH-HA-ddi1-D220A	1G, S1C, 2D, 3F, 3G, 4D-F, S4A, 5B, 5G	Gabriely et al, 2008	gift from Jeffrey Gerst
	pFS4142	pAD54-pADH-HA-ddi1-RVPdelta (DDI1-delta202-298)	3F, 3G	Gabriely et al, 2008	gift from Jeffrey Gerst
	pFS4147	pAD54-pADH-HA-ddi1-HDDdelta (DDI1-delta86-196)	3F, 3G	this study	Two PCR products OFS 4447 / 4448 and OFS 4449 / 2882 on pFS4133(HA-DDI1) were assembled by Gibson:
	pFS4139	pAD54-pADH-HA-ddi1-UBLdelta (DDI1-78-428)	3F, 3G	Gabriely et al, 2008	gift from Jeffrey Gerst
	pFS4136	pAD54-pADH-HA-ddi1-UBAdelta (DDI1-1-389)	3F, 3G	Gabriely et al, 2008	gift from Jeffrey Gerst
	pFS4141	pAD54-pADH-HA-ddi1-UBLdeltaUBAdelta (DDI1-78-326)	3F, 3G	Gabriely et al, 2008	gift from Jeffrey Gerst
	pFS4143	pADH-HA-ddi1-deltaPEST/Sso1 binding (DDI1-323-390)	to generate endogenous mutation	Gabriely et al, 2008	gift from Jeffrey Gerst
	pFS4148	pGEX-6p1-GST-Ddi1	S3B	Trempe et al, 2016	gift from Jean-Francois Trempe
	pFS4152	pGEX-6p1-ddi1-D220A	S3B	this study	Constructed by Gibson assembly of 2 PCR products on pFS4148: OFS2426/4450 and OFS4451/2427
	pFS646	pYES2	4E	Stutz lab
	pFS4241	pYES2-Ub-M-GFP	4E	Addgene 11952
	pFS4242	pYES2-Ub-R-GFP	4E	Addgene 11953
	pFS4243	pYES2-Ub-G76V-GFP	4E	Addgene 11954

### Sheet: oligonucleotides
	OFS number	sequence	reference	used for
	OFS4192	ggccgctctagaactagtggatcccccTATGGACTTCCTCTTTTCTGGC	this work	cloning pFS4118 (pRS305-pADH-TIR1-LEU2)
	OFS4207	aagcttgatatcgaattcctgcagccCCACTTTTTAGCTAGTGGATCC	this work	cloning pFS4118 (pRS305-pADH-TIR1-LEU2)
	OFS2969	GCGCTGTATTTTGTAACAACGCATATTTTGAAGATATTCTAAATAAGAGAGATTGcggatccccgggttaattaa	this work	wss1D::HIS3 (on pFS2163), wss1D::TRP1 (on pFS2162)
	OFS2970	CCGAAACGACATTTACCATACTTATAATTTTCGAGTTCTTCGCTGTGGACAAGAGAgaattcgagctcgtttaaac	this work	wss1D::HIS3 (on pFS2163), wss1D::TRP1 (on pFS2162)
	190F	GTATAAATTGGTGCGTAAAATCGTTGGATCTCTCTTCTAAcggatccccgggttaattaa	gift from Augustinus Galih	ade2D::KANMX6 (on pFS2161)
	190R	TATGTATGAAGTCCACATTTGATGTAATCATAACAAAGCCgaattcgagctcgtttaaac	gift from Augustinus Galih	ade2D::KANMX6 (on pFS2161)
	OFS4261	TGGTCAGGTCATTGAGTGTTT	this work	to generate leu2D0::TIR1-LEU2 (amplify pFS4118)
	OFS4262	GATGATAATAATATTTATAGAATTGTGTAGAATTGCAGATTCCCTTTTATGGacgccaagctcggaattaac	this work	to generate leu2D0::TIR1-LEU2 (amplify pFS4118)
	OFS3143	CGACTTAGCTGAGGACGAGTGCTTTTGCCTTGCTCGTCATGAGAACGACcgtacgctgcaggtcgac	this work	to generate Tdp1-AID*-6HA::HPH (amplify pFS3995)
	OFS3144	GGCCCCATATAGTGATGCCTAAGTGGACAGCAACATCGTGCTCTTACTTGatcgatgaattcgagctcg	this work	to generate Tdp1-AID*-6HA::HPH (amplify pFS3995)
	OFS4338	CGTAGTTAACAAAGTACATACCAAACATAACAGCAAAAATATACGTAAAGcggatccccgggttaattaa	this work	to generate ddi1D::TRP1 (amplify pFS2162), ddi1D::HIS3 (amplify pFS2163)
	OFS4339	CTATTTGTGTTATGGGCTACATACGTAGAGGCCGATCACAATATCAGTGGTTGCgaattcgagctcgtttaaac	this work	to generate ddi1D::TRP1 (amplify pFS2162), ddi1D::HIS3 (amplify pFS2163)
	OFS2966	CGGTGAGCCCAGACAAGAATGATGATAATGTGTTTTCAACCGATTATTAcagctgaagcttcgtacgc	this work	to generate tdp1D::URA3 (amplify pFS3036), tdp1D::HPH (amplify pFA3275)
	OFS2967	CTGGCCCCATATAGTGATGCCTAAGTGGACAGCAACATCGTGCTCTTACTTGgcataggccactagtggatctg	this work	to generate tdp1D::URA3 (amplify pFS3036), tdp1D::HPH (amplify pFA3275)
	OFS4582	CGTAGTTAACAAAGTACATACCAAACATAACAGCAAAAATATACGTAAAGcagctgaagcttcgtacgc	this work	to generate ddi1D::URA3 (amplify pFS3036)
	OFS4583	GTGTTATGGGCTACATACGTAGAGGCCGATCACAATATCAGTGGTTGCgcataggccactagtggatctg	this work	to generate ddi1D::URA3 (amplify pFS3036)
	OFS4575	CGTAGTTAACAAAGTACATACCAAACATAACAGCAAAAATATACGTAAAGatgtacccatacgatgttcca	this work	to replace ddi1D::URA3 with HA-Ddi1 constructs in pAD54
	OFS4576	TTGTGTTATGGGCTACATACGTAGAGGCCGATCACAATATCAGTGGTTGCcggccagtgaattcgagctc	this work	to replace ddi1D::URA3 with HA-Ddi1 constructs in pAD54
	OFS4497	AAGGCCATTGAAGATGCAGTT	this work	PCR on gDNA of FSY6696 to construct leu2-3_112::pGAL10-flp-H305L-3HA-HIS3
	OFS4498	ACACCTGTAGCATCGATAGCA	this work	PCR on gDNA of FSY6696 to construct leu2-3_112::pGAL10-flp-H305L-3HA-HIS3
	OFS4077	CTGTTTGCCGCTTACAAGGT	this work	to amplify top1D::NATMX from gDNA
	OFS4078	AAAGCGTCCTTCTGCTGATG	this work	to amplify top1D::NATMX from gDNA
	OFS2916	GCAAACAAGGAGGTTGCCAAGAACTGCTGAAGGTTCTGGTGGCTTTGGTGTGTTGTTGcggatccccgggttaattaa	this work	rad52D::HIS3 (on pFS2163)
	OFS2192	GGATTTTGGAGTAATAAATAATGATGCAAATTTTTTATTTGTTTCGGCCAGGAAGCGTTgaattcgagctcgtttaaac	this work	rad52D::HIS3 (on pFS2163)
	OFS3199	AAATGCACCGCCATAAAGAC	this work	Ddi1-TAP::HIS3 (PCR from G1-C12)
	OFS4340	GGGGCCAAGTACCACCATTT	this work	Ddi1-TAP::HIS3 (PCR from G1-C12)
	OFS4447	GAGTAACTCTTTCCTGTAGGTC	this work	pAD54-pADH-HA-ddi1-HDDdelta (DDI1-delta86-196) cloning
	OFS4448	aatgtaaagcatagggacctgggtaaacatAGTAGCAGCATCTGTTTGAA	this work	pAD54-pADH-HA-ddi1-HDDdelta (DDI1-delta86-196) cloning
	OFS4449	ATGTTTACCCAGGTCCCTATGCTTTACATTAATATCGAAATAAATAACTA	this work	pAD54-pADH-HA-ddi1-HDDdelta (DDI1-delta86-196) cloning
	OFS2882	GACCTACAGGAAAGAGTTACTC	this work	pAD54-pADH-HA-ddi1-HDDdelta (DDI1-delta86-196) cloning
	OFS2426	GTGATGCTCGTCAGGGGGGCGG	this work	pGEX-6p1-ddi1-D220A (pFS4152) cloning
	OFS4450	GCCCCTGTAgCTACAAATGCCTTTACGG	this work	pGEX-6p1-ddi1-D220A (pFS4152) cloning
	OFS4451	CATTTGTAGcTACAGGGGCTCAAACAAC	this work	pGEX-6p1-ddi1-D220A (pFS4152) cloning
	OFS2427	CCGCCCCCCTGACGAGCATCAC	this work	pGEX-6p1-ddi1-D220A (pFS4152) cloning
	OFS4514	CATCGGGCGCGGATCTCGGTCCGAAAGCCACACAGGAAACAGTATTC	this work	Cloning of GST-DDI1 into Bacmid vectors
	OFS4515	GTCGACGTAGGCCTTTGAATTCCGGATCCCGTCATCACCGAAACGCGc	this work	Cloning of GST-DDI1 into Bacmid vectors
	OFS4512	TTTCGGACCGAGATCCGCGC	this work	Cloning of GST-DDI1 into Bacmid vectors
	OFS4513	CCATGGATCCGGAATTCAAAGGCC	this work	Cloning of GST-DDI1 into Bacmid vectors
	32bp_nt_templ_For	GCAATCGAATCCAGCTGATCAAAGAATAGCAC	this work	Top1 cleavage assay
	32bp_nt_templ_Rev	GTGCTATTCTTTGATCAGCTGGATTCGATTGC	this work	Top1 cleavage assay
	OFS4363_	AAGTTCGACATGGGCTTCAG	Nielsen et al, 2009	FRT +200bp_forward - qPCR Figures 2E and 2F
	OFS4364	TCGTTTGGAGGACCTTTGAG	this work	FRT +200bp_reverse - qPCR Figures 2E and 2F
	OFS4365	CGGGCAGTAGCTCATCAAGT	this work	FRT +500bp_forward - qPCR Figures 2E and 2F
	OFS4366	CATGAAGAGGGTGAGGAGGA	this work	FRT +500bp_reverse - qPCR Figures 2E and 2F
	OFS4367	CAGCCTGATCATTCATTCCA	this work	FRT +1kb_forward - qPCR Figures 2E and 2F
	OFS4368	CGGACATCACAATCTTGCAC	this work	FRT +1kb_reverse - qPCR Figures 2E and 2F
	OFS2788	TGTTCCTTTAAGAGGTGATGGTGA	this work	intergenic_forward - qPCR Figures 2E and 2F
	OFS2789	GTGCGCAGTACTTGTGAAAACC	this work	intergenic_reverse - qPCR Figures 2E and 2F

### Sheet: individual mutations
Strategy to modify gDNA by transformation of PCR products
Mutation	pDNA template	gDNA template	oligonucleotides
ade2D::KANMX6	pFS2161	N/A	190F, 190R
Ddi1-TAP::HIS3	N/A	G1-C12	OFS3199, OFS4340
ddi1D::HIS3	pFS2163	N/A	OFS4338, OFS4339
ddi1D::HPH	pFS4119	N/A	OFS4338, OFS4339
ddi1D::TRP1	pFS2162	N/A	OFS4338, OFS4339
ddi1D::URA3	pFS3036	N/A	OFS4582, OFS4583
leu2-3_112::pGAL10-flp-H305L-3HA-HIS3	N/A	FSY6696	OFS4497, OFS4498
leu2D0::TIR1-LEU2	pFS4118	N/A	OFS4261, OFS4262
rad52::HIS3	pFS2163	N/A	OFS2916, OFS2192
Tdp1-AID*-6HA::HPH	pFS3995	N/A	OFS3143, OFS3144
tdp1D::HPH	pFS3275	N/A	OFS2966, OFS2967
tdp1D::URA3	pFS3036	N/A	OFS2966, OFS2967
top1D::NAT	N/A	FSY5782	OFS4077, OFS4078
wss1D::HIS3	pFS2163	N/A	OFS2969, OFS2970
wss1D::KAN	pFS2161	N/A	OFS2969, OFS2970
wss1D::TRP1	pFS2162	N/A	OFS2969, OFS2970
ddi1D::HA-Ddi1 (to replace ddi1D::URA3)	pFS4133	N/A	OFS4575, OFS4576
ddi1D::HA-ddi1-D220A	pFS4137	N/A	OFS4575, OFS4576
ddi1D::HA-ddi1-RVPdelta	pFS4142	N/A	OFS4575, OFS4576
ddi1D::HA-ddi1-HDDdelta	pFS4147	N/A	OFS4575, OFS4576
ddi1D::HA-ddi1-UBLdelta	pFS4139	N/A	OFS4575, OFS4576
ddi1D::HA-ddi1-UBAdelta	pFS4136	N/A	OFS4575, OFS4576
ddi1D::HA-ddi1-UBLdeltaUBAdelta	pFS4141	N/A	OFS4575, OFS4576
ddi1D::HA-ddi1-deltaPEST/Sso1 binding	pFS4143	N/A	OFS4575, OFS4576
